# Stage-specific metabolic rewiring coordinates nucleotide supply and demand during spermatogenesis

**DOI:** 10.64898/2026.03.12.711306

**Authors:** Guy B Paz, Nina Mayorek, Yousef Mansour, Ilan Stein, Eleonora Medvedev, Sharona Elgavish, Shmuel Ruppo, Oriya Vardi, Boris Sarvin, Nikita Sarvin, Tomer Shlomi, Eli Pikarsky

## Abstract

Male meiotic prophase I features a major transition from leptotene/zygotene to pachytene/diplotene characterized by a massive transcriptomic and proteomic shift, yet how metabolism is coordinated across this transition remains unclear. Here, using stage-resolved purification of spermatogenic cells combined with respirometry, proteomics, metabolomics, and isotope tracing, we define metabolic programs across these stages. Early prophase cells rely on glutamine and fatty acid β-oxidation to sustain mitochondrial respiration while directing glucose into the pentose phosphate pathway and *de novo* pyrimidine synthesis. In contrast, late prophase cells utilize glucose and lactate as fuels, suppress fatty-acid oxidation, lose pentose phosphate pathway entry, and silence nucleotide biosynthesis despite a surge in nascent RNA synthesis and lower nucleotide pools. Inhibiting nucleoside uptake does not impair meiotic progression, indicating that late prophase transcription depends primarily on nucleotide pools synthesized earlier. These findings reveal a developmentally programmed separation between nucleotide production in early prophase and nucleotide use in later meiotic stages.

**TEASER:** Meiotic germ cells rewire central carbon metabolism to match stage-specific nucleotide production and RNA demand during spermatogenesis.
