## supplementary Table 1 for "Stage-specific metabolic rewiring coordinates nucleotide supply and demand during spermatogenesis"

### Sheet: FACS isolated metabolome 
	Spg					L/Z					P/D					RS
2-Aminomuconate	1.41	1.71	1.59	2.18	1.35	2.59	1.68	1.7	0.96	1.42	0	0.34	0.51	0.27	0.12	0	0.28	0.21	0.59	1.11
2-Deoxy-D-glucose 6-phosphate	1.71	2.3	2.23	1.36	1.46	2.23	1.6	1.6	2.54	2.45	0.04	0.07	0.11	0.06	0.04	0.02	0.03	0.06	0.04	0.05
2-hydroxyglutarate	0.17	0.28	0.19	0.21	0.16	0.09	0.1	0.16	0.23	0.09	1.43	1.62	1.58	1.45	1.32	2.31	2	2.06	2.12	2.43
2-Oxobutyric acid	0.99	1.21	0.8		0.81	1.4	0.67	0.81		1.24	1	1.49	1.61		0.99	0.61	0.64	0.78		0.96
2-Phosphoglyceric acid	0.41	0.64	0.37	0.32	0.38	0.3	0.27	0.19	0.49	0.36	0.94	1.06	0.92	0.98	0.98	2.35	2.03	2.53	2.22	2.28
Acetylcholine	0.96	1.13	0.96	0.83	0.71	1.12	0.6	0.58	1.12	1.14	1	1.41	1.3	1.13	0.98	0.92	0.86	1.16	0.92	1.16
Adenine	0.54	0.74	0.24	1.22	0.84	1.79	1.9	0.63	0.09	1.04	0.69	1.06	2.13	1.5	0.62	0.98	0.3	1	1.2	1.5
Adenosine	0.44	0.74	0.21	0.83	0.93	1.82	1.89	0.7	2.1	1.14	0.73	1.08	2.06	0.28	0.54	1.01	0.29	1.03	0.79	1.38
ADP	0.95	1.28	0.86	0.94	0.88	1.3	0.26	0.32	0.75	1.52	0.73	1.41	1.36	1.19	0.74	1.01	1.05	1.46	1.11	0.86
Allantoin	0.72	1.24	0.69	0.6	0.65	1.26	0.72	0.86	0.91	1.12	1.12	1.25	1.43	1.53	1.01	0.9	0.79	1.03	0.96	1.22
alpha-Ketoglutaric acid	1.46	1.19	1.38	1.27	1.12	1	0.88	0.92	1.05	0.84	0.8	1.22	0.91	0.95	1	0.74	0.72	0.78	0.73	1.04
AMP	1.08	0.86	0.72	1.27	1.06	1.04	0.34	0.6	0.7	1.12	0.65	1.3	1.1	0.93	0.84	1.22	1.5	1.58	1.1	0.98
Ascorbic acid	1	0.97	0.83	0.4	0.91	0.9	1.07	0.95	2.37	0.93	0.87	1.18	1.13	0.37	0.88	1.23	0.79	1.09	0.85	1.28
ATP	0.91	1.06	0.74	0.31	0.72	1.41	0.31	0.19	2.55	1.45	0.94	1.75	1.71	0.26	0.96	0.75	0.88	1.36	0.89	0.86
Betaine	0.74	0.91	0.72	0.69	0.65	1.07	0.74	0.73	0.87	0.94	1.03	1.38	1.25	1.31	1.02	1.16	0.97	1.3	1.12	1.4
Bisphospho-D-Glycerate	1.38	1.62	1.06	1.2	1.24	0.54	0.45	0.43	0.67	0.77	0.59	0.52	0.57	0.59	0.7	1.49	1.41	1.94	1.54	1.29
CDP	1.29	2.12	1.82	1.63	1.63	1.61	0.76	0.51	0.83	1.62	0.53	0.82	0.86	0.95	0.41	0.57	0.3	0.8	0.59	0.35
CDP-ethanolamine	1.24	1.53	1.23	0.98	1.05	1.21	0.67	0.82	0.97	1.11	0.77	1.07	1.05	1.15	0.83	0.79	0.74	0.91	0.9	1.01
cis-4-Hydroxy-D-proline	1.87	1.77	1.54	1.42	1.76	1.67	1.67	1.75	1.99	1.73	0.27	0.41	0.49	0.41	0.27	0.19	0.15	0.22	0.18	0.24
Citric acid	1.46	1.55	1.33	1.33	1.13	1.09	0.86	1.18	0.91	0.98	0.97	1.12	0.93	1.03	0.93	0.48	0.47	0.56	0.73	0.96
Coenzyme A	0.68	0.88	0.58	0.53	0.63	1.33	0.54	0.62	0.66	1.19	1.17	1.73	1.78	1.79	1.31	0.82	0.85	1.02	1.02	0.86
Creatine	0.88	1.02	0.83	0.75	0.73	1.06	0.81	0.87	1.05	0.94	0.95	1.25	1.12	1.16	0.95	1.12	0.92	1.19	1.05	1.38
Cys-Gly	1.09	1.2	1.11	0.78	0.95	1.03	0.76	0.81	1.1	0.91	0.91	1.23	1.03	1.18	0.92	0.97	0.81	1.04	0.95	1.22
dGDP	0.76	0.85	0.51	0.35	0.88	1.4	0.31	0.19	0.77	1.52	1.07	1.87	2.04	1.52	0.74	0.78	0.98	1.26	1.37	0.86
dGMP	1.01	0.97	0.77	0.84	0.9	1.22	0.56	0.83	0.9	1.35	0.73	1.29	1.06	1.17	0.8	1.03	1.18	1.34	1.09	0.95
Dihydrobiopterin	2.1	2.21	1.62	1.86	1.74	1.13	1.29	1.74	1.11	1.17	0.39	0.27	0.35	0.58	0.43	0.38	0.24	0.29	0.45	0.66
Dimethylglycine	0.65	0.77	0.58	0.39	0.63	1.06	0.83	0.71	0.55	0.86	1.07	1.41	1.43	1.62	1.04	1.22	0.98	1.29	1.43	1.47
D-Ribose	0.41	1.38	0.9	0.61	0.75	1.5	0.4	0.67	1.94	1.11	1.41	1.39	1.72	0.26	1.22	0.69	0.82	0.7	1.19	0.92
dTTP	0.98	2.27	2.01	1.02	0.94	2.86	1.19	1.11	2.3	2.89	0.1	0.35	0.57	0.37	0.1	0.06	0.19	0.3	0.31	0.06
Ethanolamine phosphate	1.14	1.32	1.09	0.9	0.96	1.43	0.8	0.85	1.1	1.37	0.88	1.39	1.35	1.37	0.97	0.55	0.5	0.7	0.63	0.69
Flavin adenine dinucleotide	1.45	1.81	1.49	1.36	1.25	1.37	1.03	1.13	1.26	1.39	0.53	0.69	0.65	0.7	0.66	0.65	0.47	0.73	0.68	0.7
Fumarate	1	1	0.84	0.5	0.92	0.91	1.07	0.97	1.45	0.92	0.87	1.16	1.13	1.05	0.89	1.22	0.77	1.06	0.99	1.27
GABA	0.37	0.46	0.41	0.37	0.33	0.83	0.84	1.08	1.16	0.78	1.15	1.42	1.16	1.23	1.17	1.64	1.28	1.36	1.24	1.72
Galactarate	1.21	1.33	0.93	1.05	0.95	1.38	0.78	0.8	1.26	1.31	0.7	1.13	1.1	0.92	0.73	0.71	0.76	1.16	0.78	1.01
GDP	0.92	1.19	0.92	0.78	1.07	0.98	0.47	0.48	0.91	1.27	0.71	1.25	1.29	1.11	0.75	1.38	1.09	1.32	1.21	0.91
Gluconic acid	0.69	1.21	0.83	0.98	1.03	0.97	0.75	0.77	0.94	0.92	1.26	1.11	1.28	1.11	0.78	1.08	0.93	1.11	0.97	1.27
Glucose 1-phosphate	0.18	0.74	0.52	0.18	0.12	0.4	0.38	0.42	0.32	0.28	1.27	0.96	1.42	1.2	0.98	2.15	1.93	1.64	2.3	2.62
Glucose 6-phosphate	0.16	0.68	0.31	0.44	0.21	0.27	0.4	0.43	0.53	0.32	1.74	1.2	1.91	1.18	1.37	1.82	1.72	1.35	1.85	2.1
Glyceraldehyde 3-phosphate	0.06	0.15	0.11	0.07	0.04	0.11	0.04	0.15	0.2	0.09	1.24	0.93	1.39	1.11	1.22	2.59	2.88	2.35	2.62	2.65
GMP	1.65	1.8	1.25	1.63	1.66	1.2	0.71	1.18	0.92	1.33	0.44	0.73	0.69	0.66	0.48	0.71	0.75	0.89	0.78	0.53
Guanosine	0.41	1.65	0.54	0.63	0.42	0.49	1.3	0.39	0.41	0.36	1.54	0.62	2	1.43	1.41	1.56	0.43	1.08	1.53	1.82
Hypoxanthine	0.05	1.4	0.14	0.36	0.19	0	0.47	0.84	0	0	2.02	1.32	1.99	1.69	1.85	1.92	0.82	1.03	1.95	1.96
IMP	1.4	1.85	0.83	1.19	1.56	0.75	1.14	1.08	0.91	1.2	0.89	0.44	1.01	0.82	0.56	0.96	0.58	1.08	1.08	0.69
Inosine	0.11	1.1	0.12	0.18	0.15	0.14	0.98	0.24	0.1	0.11	2.26	1.22	2.7	2	2.12	1.49	0.69	0.94	1.72	1.62
IsoAscorbic acid	1	0.97	0.83	0.5	0.91	0.9	1.07	0.95	1.45	0.93	0.87	1.18	1.13	1.06	0.88	1.23	0.79	1.09	0.99	1.28
Lactic acid		2.38	0	1.17	0		0	0	0.72	0		0.22	2.04	0.76	0.59		1.4	1.96	1.35	3.41
L-Alanine	1.33	1.04	0.88	1.15	1.14	0.89	1.12	1.35	1.59	0.88	0.68	0.94	0.8	0.55	0.7	1.11	0.91	0.97	0.7	1.28
L-Arginine	1.25	1.46	1.18	1.11	1.27	1.25	1.19	1.3	1.52	1.17	0.71	0.83	0.79	0.71	0.7	0.8	0.52	0.73	0.66	0.86
L-Asparagine	1.81	2.09	1.85	1.55	1.86	1.93	1.37	1.57	1.96	1.62	0.26	0.47	0.44	0.38	0.35	0	0.07	0.13	0.11	0.17
L-Aspartic acid	1.65	1.89	1.77	1.37	1.54	1.56	1.26	1.2	1.55	1.44	0.42	0.56	0.61	0.68	0.49	0.37	0.29	0.42	0.41	0.53
L-Carnitine	1.24	1.12	0.97	0.79	0.87	1.47	0.84	1.03	1.19	1.45	0.92	1.6	1.51	1.39	1.07	0.36	0.43	0.49	0.63	0.61
L-Glutamic acid	0.39	0.5	0.42	0.42	0.36	0.82	0.84	1.11	1.17	0.78	1.12	1.4	1.14	1.18	1.13	1.67	1.26	1.33	1.24	1.74
L-Glutamine	0.71	1.05	0.67	1.21	0.85	0.74	0.34	0.62	0.89	0.62	1.38	1.88	1.76	1.13	1.31	1.16	0.73	0.95	0.78	1.23
L-Glutathione oxidized	1.22	1.58	0.96	1.14	1.02	1.74	0.78	0.71	1.29	1.75	0.48	1.03	1.07	0.93	0.59	0.56	0.6	1.26	0.65	0.64
L-Glutathione reduced	1.1	1.45	1.05	0.98	0.93	1.03	0.7	0.82	1.03	0.92	0.82	1.09	1.02	1.01	0.83	1.06	0.75	1.12	0.98	1.31
L-Homoserine	1.15	1.43	1.17	1.06	1.18	1.5	0.94	1.2	1.68	1.12	0.9	1.07	0.99	0.28	0.92	0.45	0.56	0.64	0.98	0.79
L-Isoleucine	0.84	1.18	0.91	0.64	0.84	0.59	0.47	0.54	0.34	0.48	1.43	1.51	1.6	1.99	1.55	1.15	0.83	0.95	1.04	1.14
L-Leucine	0.88	1.58	1.32	1.38	1.32	0.78	0.81	0.75	0.81	0.62	1.16	1.1	1.21	1.04	0.98	1.18	0.51	0.72	0.76	1.08
L-Lysine	1.19	1.85	1.44	1.18	1.31	1.48	0.89	0.8	1.21	1.41	0.73	0.85	1.07	1	0.7	0.6	0.41	0.69	0.61	0.58
L-Methionine	0.84	1.79	1.45	1.68	1.37	0.62	0.68	0.66	0.53	0.41	1.24	0.98	1.07	0.9	1.1	1.3	0.56	0.82	0.89	1.12
L-Ornithine		2.27	0.94	1.21	0.92		0.78	1.66	2.46	1.24		0.57	0.68	0.13	0.09		0.38	0.72	0.2	1.75
L-Phenylalanine	1.17	2.5	2.03	2.09	1.79	0.71	0.36	0.5	0.36	0.5	1.14	0.83	1.04	1.04	0.95	0.98	0.3	0.43	0.51	0.76
L-Proline	1.12	1.33	1.03	1	1.01	1.09	0.74	1	1.06	1.03	0.89	1.22	1.03	1.02	0.86	0.9	0.71	0.94	0.91	1.1
L-Serine	2.24	2.09	1.75	1.67	1.91	1.76	1.05	1.25	1.46	1.08	0	0.57	0.57	0.53	0.44	0	0.29	0.44	0.34	0.57
L-Threonine	0	1.6	1	1.39	1.15	4	1.06	1.3	1.22	1.49	0	0.96	1.03	0.86	0.79	0	0.37	0.67	0.53	0.56
L-Tryptophan	2.89	3.59	3.22	3.69	3.47	0.39	0.23	0.53	0.12	0.17	0.25	0.14	0.16	0.11	0.11	0.47	0.04	0.09	0.08	0.25
L-Tyrosine	1.93	3.25	2.8	3.03	2.71	0.56	0.28	0.55	0.43	0.38	0.36	0.35	0.44	0.31	0.43	1.16	0.13	0.21	0.23	0.47
L-Valine	1.05	0.91	1.09	1.01	0.96	0.66	0.74	0.73	0.58	0.53	1.13	1.38	1.21	1.41	1.17	1.16	0.97	0.97	1	1.33
Malic acid	1.53	1.48	1.57	1.94	1.44	1.93	0.99	1.79	1.05	1.3	0.53	1.06	0.58	0.83	0.56	0	0.48	0.06	0.19	0.7
Mesaconic acid	0.19	0.26	0.18	0.21	0.17	0.11	0.1	0.16	0.23	0.1	1.42	1.63	1.58	1.43	1.31	2.28	2.01	2.07	2.13	2.42
Myo-Inositol	0.79	0.6	0.91	0.78	0.85	1.27	1.4	1.69	0.94	1.07	0.96	0.8	0.65	1.3	0.94	0.98	1.21	0.75	0.98	1.14
N-Acetyl Glutamate	0.6	0.59	0.51	0.53	0.46	1.61	0.89	1.3	1.46	1.37	1.5	2.27	1.92	1.74	1.69	0.29	0.26	0.28	0.26	0.49
N-Acetyl-L-aspartic acid	1.86	1.74	1.53	1.41	1.76	1.64	1.68	1.73	1.99	1.69	0.29	0.42	0.5	0.4	0.29	0.2	0.16	0.24	0.2	0.26
N--Acetyl-L-glutamine	0	0.74	0.18	0.79	1.01	0.42	0.25	0.39	0.26	2.94	2.46	2.34	2.05	2.1	0.03	1.12	0.67	1.38	0.85	0.02
NAD+	1.06	1.53	1.3	0.99	0.93	1.93	1.23	1.37	1.63	1.86	0.58	0.79	0.78	0.83	0.65	0.44	0.45	0.54	0.54	0.57
NADH	0.86	1.36	0.9	0.77	0.72	1.24	0.95	0.78	0.9	1.18	0.95	0.95	1.49	1.28	0.94	0.95	0.74	0.83	1.05	1.16
NADP+	1.57	2.1	1.8	1.33	1.48	1.81	0.98	0.62	1.49	1.79	0.31	0.58	0.82	0.68	0.39	0.32	0.34	0.76	0.5	0.35
N-formylmethionine	0.71	0.52	0.44	0.36	0.46	0.46	0.2	0.24	0.22	0.31	2.05	2.66	2.46	2.67	2.13	0.78	0.62	0.87	0.75	1.1
O-Acetyl Serine	0.28	0.81	0.41	0.44	0.4	0.73	0.42	0.47	0.56	0.63	1.73	1.93	1.81	1.92	1.57	1.25	0.84	1.31	1.08	1.41
O-Acetyl-L-carnitine	0.28	0.43	0.12	0.16	0.21	0.2	0.22	0.35	0.06	0.18	1.21	0.85	0.91	1.17	1.06	2.31	2.49	2.63	2.61	2.55
O-Acetyl-L-homoserine	0.25	0.83	0.38	0.47	0.4	0.95	0.39	0.65	0.58	0.72	1.41	1.81	1.62	1.77	1.36	1.39	0.97	1.35	1.18	1.52
Orotidine	0.98	1.21	0.82	0.67	0.78	1.26	0.61	0.64	0.83	1.02	0.93	1.37	1.37	1.64	0.98	0.82	0.82	1.17	0.86	1.23
Oxaloacetic acid	1.13	1.48	0.88	1.36	1.04	0.96	1.3	1.8	0.62	0.85	0.92	0.45	0.76	1.2	1.08	0.99	0.76	0.56	0.81	1.03
Pantothenate	0.86	0.98	0.68	0.77	0.72	1.31	0.58	0.79	1.05	1.1	1.04	1.71	1.51	1.39	1.13	0.79	0.73	1.02	0.79	1.05
Phosphocholine	1.04	1.26	0.93	0.85	0.85	1.05	0.64	0.67	0.85	1.01	0.9	1.21	1.15	1.19	0.91	1.01	0.89	1.25	1.1	1.22
Phosphocreatine	2.07	2.44	1.94	1.79	1.66	1.14	0.52	0.66	1.01	1.25	0.45	0.72	0.87	0.8	0.59	0.33	0.32	0.53	0.4	0.49
Pyroglutamic acid	0	0.88	0.32	0.33	0	0	0	0.56	0.51	0.22	0.97	1.69	1.31	1.39	1.27	3.03	1.43	1.81	1.77	2.51
Pyruvate	0	4	0.64	0.93	0.16	0	0	0.56	0.66	0.3	0	0	1.33	1.08	0.92	4	0	1.47	1.33	2.62
rac-Glycerol 1-phosphate	0.31	0.42	0.27	0.23	0.27	2.36	1.39	1.79	1.6	2.29	0.72	1.59	1.38	1.73	0.85	0.6	0.61	0.56	0.44	0.59
Ribose 5-phosphate	0.38	0.69	0.34	0.44	0.38	0.41	0.57	0.39	0.59	0.48	0.69	0.57	0.76	0.67	0.71	2.52	2.17	2.51	2.3	2.44
S-1,2-Dicarboxyethyl glutathione	0.91	0.99	0.64	0.57	0.67	0.72	0.33	0.47	0.52	0.77	0.93	1.37	1	1.33	0.91	1.44	1.31	1.9	1.58	1.66
S-2-Succiny)cysteine	1.02	1.31	1.14	1.17	0.99	1.5	0.86	0.74	0.83	1.02	0.75	1.03	1.16	1.19	0.78	0.74	0.8	0.96	0.81	1.21
S-5-Adenosyl-L-homocysteine	1.67	1.91	1.42	1.53	1.6	1.2	0.56	0.83	0.71	0.83	0.54	0.94	0.78	0.81	0.57	0.59	0.58	0.97	0.96	0.99
Sedoheptulose 7-phosphate	0.42	0.76	0.51	0.4	0.43	0.7	0.63	0.57	0.6	0.65	1.27	1.28	1.37	1.32	1.15	1.61	1.34	1.55	1.68	1.76
sn-Glycero-3-phosphocholine	1.01	1.26	0.51	0.8	0.88	0.16	0.22	0.47	0.13	0.16	0.66	0.61	0.7	0.61	0.56	2.16	1.9	2.31	2.46	2.4
Sphingosine 1-phosphate	0.81	0.64	0.29	0.55	0.39	1.13	0.27	1.22	1.08	1.34	0.6	0.59	0.37	0.7	0.63	1.46	2.51	2.12	1.68	1.65
Succinate		1.14	1.21	1.72	0.79		0.16	1.58	1.03	1.65		0.45	0.8	1	0.42		2.26	0.41	0.25	1.14
Succinyladenosine	1.99	1.66	1.46	1.42	1.65	1.92	1.41	1.7	1.38	1.5	0.09	0.62	0.56	0.77	0.46	0	0.31	0.28	0.43	0.39
UDP	0.74	1.35	0.69	0.92	0.78	0.95	0.25	0.17	0.7	1.06	0.96	1.28	1.31	1.1	0.86	1.35	1.13	1.83	1.29	1.3
UDP-D-glucose	0.44	0.46	0.41	0.28	0.38	0.59	0.17	0.24	0.25	0.52	1.38	1.59	1.58	1.71	1.24	1.59	1.78	1.78	1.77	1.87
UDP-N-acetyl-D-glucosamine	1.04	1.76	1.35	1.22	0.97	1.91	0.33	0.44	0.84	1.92	0.57	1.11	1.23	1.13	0.61	0.48	0.8	0.98	0.81	0.49
UMP	1.7	2.07	1.62	1.99	1.61	1.32	0.53	1.15	0.96	1.69	0.34	0.72	0.46	0.56	0.31	0.64	0.67	0.77	0.49	0.39
Uracil	0.45	3.01	0.49	0.98	0.7	0.41	0.78	0.65	0.28	0.33	1.68	0.2	1.96	1.45	1.51	1.46	0	0.89	1.29	1.47
Uric acid	0	1.76	0.46	0.11	0.24	0	0	1.72	1.09	0.24	0.67	1.25	0.78	1.4	0.78	3.33	0.99	1.04	1.39	2.73
Uridine	0.46	1.16	0.55	0.95	0.66	0.39	1.22	0.65	0.39	0.34	1.72	1.18	1.9	1.39	1.56	1.44	0.43	0.9	1.27	1.44
Xanthine	0.27	0.69	0.38	0.88	0.59	0.81	0.48	1.57	0.63	0.46	1.61	2.43	1.34	1.63	1.72	1.31	0.4	0.71	0.87	1.23
Xanthosine	0.4	0.32	0.29	0.19	0.24	0.83	0.27	0.52	0.35	0.52	1.77	2.45	2.25	2.59	1.84	1	0.96	0.94	0.87	1.4
Xylulose 5-phosphate	0.27	0.47	0.24	0.29	0.27	0.4	0.26	0.38	0.47	0.45	1.24	1.14	1.22	1.22	1.09	2.08	2.13	2.16	2.03	2.19

### Sheet: FACS metabolome statistics
	F.stat	p.value	-Log10(p)	FDR			Kruskal Wallis Test with FDR- adj p-val<0.05
N-Acetyl Glutamate	17.322	0.00060686	3.2169	0.0052382
NAD+	17.116	0.00066905	3.1745	0.0052382
rac-Glycerol 1-phosphate	17.116	0.00066905	3.1745	0.0052382
N-formylmethionine	16.924	0.00073259	3.1351	0.0052382
Mesaconic acid	16.91	0.00073756	3.1322	0.0052382
Xanthosine	16.91	0.00073756	3.1322	0.0052382
2-hydroxyglutarate	16.828	0.00076664	3.1154	0.0052382
sn-Glycero-3-phosphocholine	16.739	0.00079951	3.0972	0.0052382
2-Phosphoglyceric acid	16.727	0.00080429	3.0946	0.0052382
GABA	16.674	0.0008248	3.0837	0.0052382
O-Acetyl Serine	16.554	0.0008727	3.0591	0.0052382
Sedoheptulose 7-phosphate	16.44	0.00092116	3.0357	0.0052382
Xylulose 5-phosphate	16.394	0.00094135	3.0262	0.0052382
L-Isoleucine	16.315	0.00097716	3.01	0.0052382
Glyceraldehyde 3-phosphate	16.291	0.00098835	3.0051	0.0052382
L-Glutamic acid	16.258	0.0010039	2.9983	0.0052382
Glucose 1-phosphate	16.155	0.001054	2.9772	0.0052382
L-Asparagine	16.143	0.00106	2.9747	0.0052382
cis-4-Hydroxy-D-proline	16.111	0.0010763	2.9681	0.0052382
N-Acetyl-L-aspartic acid	16.098	0.0010825	2.9656	0.0052382
O-Acetyl-L-carnitine	16.097	0.0010831	2.9653	0.0052382
L-Aspartic acid	16.084	0.0010901	2.9625	0.0052382
Pyroglutamic acid	15.92	0.0011778	2.9289	0.0052382
L-Serine	15.849	0.001218	2.9144	0.0052382
O-Acetyl-L-homoserine	15.8	0.0012462	2.9044	0.0052382
UDP-D-glucose	15.764	0.0012677	2.897	0.0052382
Dihydrobiopterin	15.683	0.0013168	2.8805	0.0052382
dTTP	15.618	0.0013581	2.8671	0.0052382
L-Phenylalanine	15.515	0.0014255	2.846	0.0053087
Phosphocreatine	15.274	0.0015966	2.7968	0.0054921
2-Deoxy-D-glucose 6-phosphate	15.211	0.0016446	2.784	0.0054921
Succinyladenosine	15.183	0.0016669	2.7781	0.0054921
S-1,2-Dicarboxyethyl glutathione	15.169	0.0016781	2.7752	0.0054921
GMP	15.088	0.0017426	2.7588	0.0055097
Bisphospho-D-Glycerate	15.011	0.001807	2.743	0.0055097
Flavin adenine dinucleotide	14.977	0.0018366	2.736	0.0055097
L-Valine	14.851	0.0019484	2.7103	0.0056015
Ribose 5-phosphate	14.813	0.0019832	2.7026	0.0056015
Malic acid	14.771	0.0020228	2.6941	0.0056015
Glucose 6-phosphate	14.703	0.002089	2.6801	0.0056403
L-Lysine	14.554	0.00224	2.6497	0.0059005
L-Arginine	14.356	0.0024587	2.6093	0.0063223
Citric acid	14.073	0.002808	2.5516	0.0070526
Dimethylglycine	14.013	0.002887	2.5396	0.0070862
UMP	13.914	0.0030242	2.5194	0.0072476
2-Aminomuconate	13.87	0.0030869	2.5105	0.0072476
Betaine	13.665	0.0033992	2.4686	0.0076687
Inosine	13.659	0.0034083	2.4675	0.0076687
NADP+	13.091	0.004443	2.3523	0.0097927
Hypoxanthine	12.707	0.0053156	2.2744	0.011459
Sphingosine 1-phosphate	12.669	0.005411	2.2667	0.011459
L-Homoserine	12.6	0.0055865	2.2529	0.011603
L-Carnitine	12.394	0.0061476	2.2113	0.012527
alpha-Ketoglutaric acid	12.332	0.0063279	2.1987	0.012656
L-Methionine	12.257	0.0065523	2.1836	0.012815
L-Tryptophan	12.227	0.0066448	2.1775	0.012815
L-Glutamine	12.141	0.0069169	2.1601	0.013106
CDP	12.06	0.0071788	2.1439	0.013367
S-5-Adenosyl-L-homocysteine	11.683	0.0085516	2.068	0.015654
Xanthine	11.434	0.009595	2.018	0.017033
L-Tyrosine	11.429	0.0096203	2.0168	0.017033
L-Leucine	11.36	0.0099306	2.003	0.017298
Ethanolamine phosphate	11.12	0.011095	1.9549	0.019021
L-Threonine	11.033	0.011548	1.9375	0.019487
Coenzyme A	10.94	0.012057	1.9188	0.019968
Uridine	10.914	0.012203	1.9135	0.019968
UDP	10.01	0.018478	1.7333	0.029786
Pantothenate	9.8054	0.020295	1.6926	0.032232
Creatine	9.4871	0.023469	1.6295	0.036734
Myo-Inositol	8.9477	0.029994	1.523	0.046276
IMP	8.5342	0.036169	1.4417	0.055018
Allantoin	8.3697	0.038958	1.4094	0.058437
Guanosine	8.0832	0.044323	1.3534	0.06476
L-Alanine	8.0807	0.044373	1.3529	0.06476
CDP-ethanolamine	6.7508	0.08028	1.0954	0.1156
L-Glutathione oxidized	6.7029	0.081997	1.0862	0.11652
Gluconic acid	6.4213	0.092819	1.0324	0.13019
AMP	6.0703	0.10824	0.96561	0.14987
Uric acid	6.0014	0.11154	0.95255	0.15249
dGDP	5.6471	0.1301	0.88572	0.17532
Orotidine	5.6225	0.13149	0.8811	0.17532
Lactic acid	5.5336	0.13665	0.8644	0.17997
Adenosine	5.2857	0.15203	0.81806	0.19782
Phosphocholine	4.7694	0.18949	0.72242	0.24363
Uracil	4.7257	0.19302	0.7144	0.24525
Galactarate	4.6578	0.19864	0.70193	0.24946
Oxaloacetic acid	4.5377	0.20895	0.67995	0.25894
L-Ornithine	4.5024	0.21207	0.67351	0.25894
Pyruvate	4.4877	0.21339	0.67083	0.25894
UDP-N-acetyl-D-glucosamine	4.3714	0.22405	0.64966	0.26886
Acetylcholine	4.3162	0.22928	0.63963	0.27211
GDP	3.9402	0.26799	0.57188	0.3146
2-Oxobutyric acid	3.8894	0.27366	0.56279	0.3178
N--Acetyl-L-glutamine	3.6857	0.29746	0.52657	0.34177
L-Glutathione reduced	3.631	0.30416	0.5169	0.34578
NADH	3.4543	0.32674	0.4858	0.36758
L-Proline	3.278	0.35071	0.45505	0.39048
IsoAscorbic acid	3.2171	0.35934	0.44449	0.39601
dGMP	3.0623	0.38212	0.4178	0.41686
S-2-Succinyl cysteine	2.9387	0.40117	0.39667	0.43327
Fumarate	2.664	0.44638	0.3503	0.47732
D-Ribose	2.4514	0.48413	0.31504	0.51261
Cys-Gly	2.1006	0.55179	0.25823	0.57858
Ascorbic acid	2.0171	0.56886	0.245	0.59074
ATP	1.9357	0.58585	0.23221	0.60259
Adenine	1.7585	0.62401	0.20481	0.63579
Succinate	1.1841	0.75683	0.121	0.7639
ADP	1.0379	0.79208	0.10123	0.79208
