## supplementary Table 2 for "Stage-specific metabolic rewiring coordinates nucleotide supply and demand during spermatogenesis"

### Sheet: Sheet1
	Synthetic seminiferous tubules fluid- sSTF
Component	STF/Rete Testis (Literature)	sSTF (This Study)	Murine Plasma/Serum Concentrations
Inorganic Salts
Calcium Chloride	0.44 mM (rat, PMID: 7470534)	0.8 mM	1 mM (PMID: 20587163)
	1 mM (ram, PMID: 621689)
Potassium Chloride	39.8 mM (rat, PMID: 7470534)	10 mM	4.2 mM (PMID: 20587163)
	12 mM (ram, PMID: 621689)
Magnesium Sulfate	1.19 mM (rat, PMID: 7470534)	0.4 mM	1-1.38 mM (PMID: 20228005)
	0.3 mM (ram, PMID: 621689)
Sodium Chloride	135 mM (rat, PMID: 7470534)	118 mM	141 mM (PMID: 20587163)
	108 mM (rat, PMID: 5465176)
Bicarbonate	8 mM (ram, PMID: 621689)	8 mM	24 mM (PMID: 20587163)
NaH2PO4	No data	1.2 mM	No data
		(concentration in MEM medium)
Amino Acids
L-Alanine	0.6-1 mM (rat, PMID: 5465176)	1 mM	0.36 mM (PMID: 7916120)
Glycine	1.5-2.5 mM (rat, PMID: 5465176)	2.4 mM	~0.2-0.3 mM (human data, PMID: 37510995)
Vitamins
Ascorbic Acid	0.17 mM (ram, PMID: 621689)	0.17 mM	0.015-0.09 mM (PMID: 22522059)
Additional
Myo-Inositol	7.2 mM (ram, PMID: 621689)	5 mM	0.06 mM (PMID: 5465176)
Albumin (FA free)	1.8 mg/ml (rat, PMID:592296)	3 mg/ml	23.6 mg/ml (PMID:18678562)
Glutamine	0.8 mM (rat, PMID:5465176)	0.8 mM	0.6 mM (PMID:25074745)
Sodium Acetate	0.83 mM (ram, PMID:621689)	0.83 mM	~0.34 mM
			(PMID:34330996),
			0.1 mM
			(PMID:27279214)
Lactate	0.67 mM (ram, PMID:621689)	0.67 mM	~2 mM (PMID:20587163)
Glucose	0.5 mM (ram, PMID:621689)	0.5 mM	~15-9 mM
			(PMID:20587163,
			18398139)
Pyruvate	~0.034 mM (ram, PMID:621689)	~0.034 mM	~0.2 mM (PMID:29311303)
