## supplementary Table 3 for "Stage-specific metabolic rewiring coordinates nucleotide supply and demand during spermatogenesis"

### Sheet: sSTF metabolome 
	L/Z			P/D					RS
2-hydroxyglutarate	0.0515254	0.0555453	0.0439101	1.01319	1.18869	0.963351	1.08894	0.928759	1.64421	1.54079	1.60504	1.87604
2-Oxoadipic acid	0.0588082	0.0540553	0.0400528	0.680994	0.815141	0.700858	0.864658	0.761825	1.89767	1.90105	1.97126	2.25362
2-Phosphoglyceric acid	0.563886	0.617591	0.510671	0.605866	0.559113	0.465554	0.913188	0.591226	1.53488	1.55379	2.15781	1.92643
Acetoacetate	0.410178	0.577704	0	0.93264	0.983803	0.836817	0.942263	0.868324	1.58874	1.36785	1.39047	1.67443
Acetyl coenzyme A	2.05323	2.2165	2.19073	0.483074	0.433567	0.538286	0.642464	0.447836	0.623518	0.798423	0.777188	0.795181
Acetylcholine	1.67998	1.70198	1.52261	0.742725	0.73715	0.766245	0.850867	0.630273	0.813858	0.872383	0.81913	0.862802
Adenine	0.216595	0.22701	0.194946	1.40291	1.31134	1.98939	2.56845	1.56519	0.322187	0.696804	0.388857	1.11632
Adenosine	0.22788	0.190428	0.135123	1.46891	1.29546	1.94479	2.61165	1.50753	0.351743	0.678828	0.456012	1.13165
Adenylosuccinic acid	0.180826	0.316708	0.215777	1.34399	1.80814	2.2753	2.6086	1.6554	0.325474	0.393185	0.345096	0.531503
ADP	1.75499	1.66252	1.33186	0.535127	0.624851	0.627215	0.856745	0.659506	0.753711	0.987915	1.14027	1.06529
AICAR	1.80721	1.56615	1.31447	0.380143	0.450826	0.520066	0.553519	0.456207	1.13351	1.5586	1.37564	0.883655
alpha-Ketoglutaric acid	0.574287	0.850964	0.627893	0.847415	0.981516	0.555157	0.62374	0.74438	1.89467	1.21788	1.41839	1.66371
AMP	0.596261	0.548965	0.454531	0.893719	1.54981	1.99225	1.84372	1.4665	0.43712	0.772502	0.684742	0.759886
Ascorbic acid	1.40892	1.55016	1.30566	0.582997	0.685929	0.572165	0.731384	0.581858	1.15113	1.06955	1.13062	1.22962
ATP	1.9117	2.71926	2.59339	0.197551	0.140813	0.126959	0.233006	0.179494	0.896484	0.979777	1.07617	0.945405
CDP	3.33551	3.32955	2.75276	0.157447	0.166532	0.171128	0.234092	0.174504	0.37831	0.352465	0.557841	0.389862
cis-4-Hydroxy-D-proline	4.27206	4.17168	3.32341	0.0261376	0.0298387	0.0271325	0.0213941	0.0225728	0.0299199	0.0269822	0.022391	0.026477
cis-Aconitic acid	1.12632	1.49534	1.08259	0.87563	0.907335	0.577191	0.855233	0.707602	1.25457	0.810632	1.17084	1.13671
Creatine	1.66704	1.68496	1.43633	0.56884	0.658198	0.546795	0.640742	0.548332	1.08073	0.997458	1.0324	1.13819
Cytosine	1.6749	1.65933	1.30156	0.945509	1.02555	1.04521	1.44905	0.915568	0.424277	0.389699	0.341785	0.827566
dATP	3.42672	4.73369	3.83959	0	0	0	0	0	0	0	0	0
dCTP	3.20637	4.15758	4.63605	0	0	0	0	0	0	0	0	0
DL-Pyroglutamic acid	0.750831	0	0.211228	1.15438	1.18421	1.16938	1.02103	1.06407	1.37452	1.00428	1.31911	1.74696
dTMP	4.48035	3.79292	3.72673	0	0	0	0	0	0	0	0	0
dTTP	3.66818	4.27625	4.04246	0	0	0	0	0	0.0131051	0	0	0
fMet (N-formylmethionine)	0.183071	0.173192	0.148446	1.03437	1.35101	1.33799	1.33993	1.10698	1.15743	1.57512	1.32299	1.26948
GDP	1.54664	1.86478	1.34267	0.586648	0.594246	0.565819	0.981248	0.571163	0.949364	0.964474	1.04015	0.992788
Glucose 6-phosphate	0.806883	0.905038	0.824735	0.418574	0.286282	0.320782	0.383313	0.410512	2.09336	1.76852	2.01038	1.77162
Glyceraldehyde 3-phosphate	0.351876	0.380373	0.334083	0.591932	0.586194	0.381633	0.627198	0.590257	1.99265	2.06548	2.15163	1.94669
Glycine	1.82726	1.55107	1.27873	0.653398	0.671209	0.766142	0.751197	0.838067	0.799771	0.745018	0.999698	1.11843
GMP	0.480344	0.48731	0.40845	1.04486	1.60044	1.92542	1.94094	1.56502	0.515298	0.649791	0.596922	0.785204
Guanidinoacetate	0.756828	0.662881	0.557715	1.12928	1.2806	1.10006	1.23261	1.17265	0.965027	0.98408	1.04643	1.11184
Guanine	0.175992	0.209768	0.15498	1.49867	1.56832	1.66132	2.21567	1.64993	0.718216	0.558517	0.476882	1.11173
Guanosine	1.31466	1.43792	1.29248	0.928639	0.882753	1.00834	1.32299	0.951079	0.806044	0.506906	0.591731	0.956459
IMP	0.363459	0.446918	0.380283	0.72431	0.957665	0.85928	0.877793	0.787745	1.23824	1.93481	1.46927	1.96023
Inosine	0.209946	0.193741	0.182502	1.19512	1.2505	1.38693	1.86154	1.17985	1.26118	0.756025	1.1773	1.34536
Isocitric acid	1.37529	1.59269	1.24826	0.622929	0.623795	0.635423	0.96911	0.68065	1.15177	0.94518	1.16415	0.990744
Itaconic acid	0.0499371	0.0519818	0.0411361	0.979872	1.14596	0.9437	1.05904	0.939985	1.71212	1.55769	1.64325	1.87534
L-Alanine	1.6989	1.67413	1.4573	0.538599	0.637614	0.505482	0.594543	0.532071	1.10484	1.01833	1.08908	1.14912
L-Arginine	0.861347	0.832419	0.822272	0.895104	0.879053	0.962757	1.14194	1.10863	0.995171	0.871387	1.06557	1.56435
L-Asparagine	3.1882	3.45896	2.90365	0.191755	0.239967	0.177282	0.288584	0.27926	0.35576	0.242509	0.337338	0.336742
L-Aspartic acid	2.51734	2.4298	2.12425	0.368127	0.440724	0.351278	0.385846	0.370054	0.782483	0.68701	0.801703	0.74139
L-Glutamic acid	0.806633	0.997266	0.789871	0.685461	0.781212	0.644699	0.769437	0.699762	1.44272	1.34598	1.48757	1.54938
L-Glutamine	1.04907	0.752615	0.664776	0.653974	0.73877	0.715536	0.802503	0.87313	1.31532	1.20745	1.49359	1.73328
L-Glutathione reduced	1.51125	1.55996	1.36332	0.562726	0.63961	0.593013	0.698566	0.59808	1.07123	1.07607	1.14684	1.17933
L-Isoleucine	0.860446	0.871248	0.778363	1.02283	1.09935	1.13294	1.36806	1.09982	0.875145	0.695054	0.872103	1.32463
L-Leucine	0.716036	0.7398	0.656977	1.06044	1.06582	1.06511	1.36817	1.15079	0.951117	0.859126	1.03173	1.33488
L-Lysine	1.2451	1.62491	1.17749	0.568084	0.701299	0.653064	0.758543	0.757523	1.09973	0.772962	1.25698	1.3843
L-Methionine	0.87209	0.97237	0.835916	0.950197	0.921322	1.16492	1.39754	1.11466	0.938228	0.684867	0.889799	1.25809
L-Phenylalanine	0.91149	0.810663	0.705598	0.997792	1.09773	1.33112	1.54389	1.34235	0.720188	0.590985	0.768381	1.17981
L-Serine	1.3928	1.59302	1.19184	0.530955	0.623722	0.511511	0.586585	0.534185	1.30104	1.00473	1.34762	1.38198
L-Threonine	0.680198	0.812253	0.714732	0.839269	0.994794	0.718692	1.00014	0.776153	1.34952	1.05207	1.4097	1.65249
L-Tryptophan	0.998321	1.20825	0.956634	1.02214	0.926303	1.10168	1.40141	1.26672	0.730905	0.599825	0.639894	1.14791
L-Tyrosine	0.833743	0.733226	0.685899	1.04119	1.13157	1.31706	1.49853	1.32112	0.795159	0.759899	0.784402	1.09819
L-Valine	1.45814	1.44659	1.319	0.628081	0.687891	0.568233	0.692926	0.587093	1.14049	1.11731	1.21392	1.14032
Myo-Inositol	1.39914	0.954265	0.893578	0.425226	0.444968	0.6044	0.525351	0.76126	1.31059	1.30164	1.63347	1.74612
N-Acetyl Glutamate	0.270867	0.297126	0.1932	1.19856	1.61269	1.20765	1.46302	1.40884	1.11565	1.02634	1.14416	1.06189
N-Acetyl-L-aspartic acid	4.30216	4.07074	3.42366	0.0209847	0.0270599	0.0252175	0.0252059	0.0251001	0.0197057	0.0198912	0.0203541	0.0199237
N'-Acetyl-L-glutamine	0.182253	0.136508	0.151521	1.13473	1.22714	0.972928	1.1915	1.00296	1.46744	1.39227	1.68765	1.4531
NAD+	2.93011	3.48928	2.96784	0.145496	0.165824	0.162072	0.186123	0.156639	0.436112	0.44625	0.505046	0.409204
NADH	0.85849	1.37454	1.12083	0.498626	0.792141	0.356273	0.731118	0.460332	1.71582	1.54639	1.13567	1.40977
NADP+	2.69003	2.74974	2.47916	0.254452	0.261052	0.16586	0.305122	0.213908	0.601603	0.729118	0.756734	0.793216
NADPH	1.65895	3.53347	3.12248	0.166457	0.171041	0.114312	0.194166	0.187976	0.890055	0.557703	0.994416	0.408971
N-Carbamoyl-DL-Aspartate	0.838249	0.960925	0.852848	0.662734	0.659582	0.740532	0.826514	0.807173	1.30181	1.53002	1.52878	1.29083
O-Acetyl-L-carnitine	0.591546	0.702934	0.51057	0.849726	1.16146	0.944594	1.13304	0.909462	1.2237	1.16629	1.29545	1.51123
Orotidine	1.59015	1.14509	1.23792	0.556285	0.62243	0.819557	0.758269	0.679133	1.06496	1.28794	1.24846	0.989814
Pantothenate	3.36746	3.29985	2.69212	0.344011	0.346746	0.325939	0.383756	0.326073	0.235752	0.207882	0.216542	0.253875
PEP	0.356064	0.473808	0.460202	0.613636	0.63574	0.279502	0.63449	0.449189	2.47089	1.79377	1.98492	1.84779
Phosphocholine	1.72743	1.83261	1.60051	0.502059	0.629443	0.541938	0.616222	0.533519	0.956879	0.950309	1.04137	1.06772
Phosphocreatine	3.29693	3.22917	2.93267	0.223981	0.236247	0.243397	0.298028	0.218058	0.308844	0.346629	0.341432	0.324609
rac-Glycerol 1-phosphate	2.34611	2.77109	2.33893	0.368209	0.362236	0.311598	0.417003	0.345656	0.700441	0.586836	0.814346	0.637536
Sedoheptulose 7-phosphate	1.33328	1.43168	1.25062	0.594023	0.541944	0.597774	0.65228	0.601667	1.10468	1.41784	1.42187	1.05235
Succinate	0.414414	0.42748	0.492383	1.30893	1.44451	1.76197	2.09397	1.39394	0.387758	0.609868	0.471834	1.19295
Thymidine	3.65596	3.21498	2.90588	0.161051	0.177519	0.106451	0.129664	0.197757	0.224102	0.328554	0.332692	0.565391
UDP	3.19639	2.75792	2.50854	0.149806	0.177903	0.200673	0.218661	0.186767	0.603869	0.630053	0.785487	0.583931
UDP-D-glucose	1.2624	1.35451	1.16134	0.309469	0.352719	0.329689	0.377465	0.344801	1.56901	1.58102	1.77014	1.58744
UDP-N-acetyl-D-glucosamine	2.08857	2.08916	1.9823	0.380374	0.452945	0.379496	0.494266	0.413533	0.870732	0.887111	0.982792	0.978721
UMP	2.27576	1.63576	1.45966	0.584259	0.847374	1.18479	1.17794	0.892502	0.415874	0.552443	0.59007	0.383573
Uracil	0.832185	0.826203	0.767248	1.01062	1.06761	1.20102	1.69915	1.04129	0.763723	0.832734	0.733796	1.22443
Xanthine	1.29166	1.6639	1.31846	0.937537	1.07584	0.920325	1.16566	0.987948	0.611729	0.530549	0.643223	0.853167
XMP	0.453613	0.577316	0.38222	1.33037	2.29038	2.09148	2.33934	1.79814	0.113017	0.222904	0.115191	0.286023

### Sheet: sSTF metabolome statistics 
	F.stat	p.value	-Log10(p)	FDR			Kruskal Wallis Test with FDR- adj p-val<0.05
dATP	10.735	0.0046659	2.3311	0.015156
dCTP	10.735	0.0046659	2.3311	0.015156
dTMP	10.735	0.0046659	2.3311	0.015156
2-hydroxyglutarate	9.6923	0.0078585	2.1047	0.015156
2-Oxoadipic acid	9.6923	0.0078585	2.1047	0.015156
Acetoacetate	9.6923	0.0078585	2.1047	0.015156
Adenine	9.6923	0.0078585	2.1047	0.015156
Adenosine	9.6923	0.0078585	2.1047	0.015156
Adenylosuccinic acid	9.6923	0.0078585	2.1047	0.015156
Ascorbic acid	9.6923	0.0078585	2.1047	0.015156
ATP	9.6923	0.0078585	2.1047	0.015156
CDP	9.6923	0.0078585	2.1047	0.015156
Creatine	9.6923	0.0078585	2.1047	0.015156
Glucose 6-phosphate	9.6923	0.0078585	2.1047	0.015156
Glyceraldehyde 3-phosphate	9.6923	0.0078585	2.1047	0.015156
GMP	9.6923	0.0078585	2.1047	0.015156
Guanine	9.6923	0.0078585	2.1047	0.015156
IMP	9.6923	0.0078585	2.1047	0.015156
Itaconic acid	9.6923	0.0078585	2.1047	0.015156
L-Alanine	9.6923	0.0078585	2.1047	0.015156
L-Aspartic acid	9.6923	0.0078585	2.1047	0.015156
L-Glutamic acid	9.6923	0.0078585	2.1047	0.015156
L-Glutathione reduced	9.6923	0.0078585	2.1047	0.015156
L-Valine	9.6923	0.0078585	2.1047	0.015156
N-Acetyl Glutamate	9.6923	0.0078585	2.1047	0.015156
N-Acetyl-L-aspartic acid	9.6923	0.0078585	2.1047	0.015156
N'-Acetyl-L-glutamine	9.6923	0.0078585	2.1047	0.015156
NAD+	9.6923	0.0078585	2.1047	0.015156
NADP+	9.6923	0.0078585	2.1047	0.015156
NADPH	9.6923	0.0078585	2.1047	0.015156
N-Carbamoyl-DL-Aspartate	9.6923	0.0078585	2.1047	0.015156
O-Acetyl-L-carnitine	9.6923	0.0078585	2.1047	0.015156
Pantothenate	9.6923	0.0078585	2.1047	0.015156
Phosphocholine	9.6923	0.0078585	2.1047	0.015156
Phosphocreatine	9.6923	0.0078585	2.1047	0.015156
rac-Glycerol 1-phosphate	9.6923	0.0078585	2.1047	0.015156
Thymidine	9.6923	0.0078585	2.1047	0.015156
UDP	9.6923	0.0078585	2.1047	0.015156
UDP-D-glucose	9.6923	0.0078585	2.1047	0.015156
UDP-N-acetyl-D-glucosamine	9.6923	0.0078585	2.1047	0.015156
Xanthine	9.6923	0.0078585	2.1047	0.015156
XMP	9.6923	0.0078585	2.1047	0.015156
NADH	9.1987	0.010058	1.9975	0.017688
dTTP	9.1281	0.01042	1.9821	0.017688
Cytosine	9.1179	0.010473	1.9799	0.017688
Acetyl coenzyme A	9.0346	0.010918	1.9618	0.017688
ADP	9.0346	0.010918	1.9618	0.017688
Guanidinoacetate	9.0346	0.010918	1.9618	0.017688
Isocitric acid	9.0346	0.010918	1.9618	0.017688
UMP	9.0346	0.010918	1.9618	0.017688
Myo-Inositol	8.7949	0.012309	1.9098	0.019173
AICAR	8.7949	0.012309	1.9098	0.019173
L-Threonine	8.6256	0.013396	1.873	0.020464
AMP	8.4808	0.014402	1.8416	0.020464
L-Serine	8.4808	0.014402	1.8416	0.020464
Acetylcholine	8.4462	0.014653	1.8341	0.020464
GDP	8.4462	0.014653	1.8341	0.020464
L-Asparagine	8.4462	0.014653	1.8341	0.020464
Succinate	8.2564	0.016112	1.7929	0.021049
L-Lysine	8.2564	0.016112	1.7929	0.021049
Orotidine	8.2564	0.016112	1.7929	0.021049
Sedoheptulose 7-phosphate	8.2564	0.016112	1.7929	0.021049
L-Tyrosine	7.7077	0.021198	1.6737	0.027255
PEP	7.641	0.021917	1.6592	0.027738
Glycine	7.4769	0.023791	1.6236	0.028762
L-Glutamine	7.4769	0.023791	1.6236	0.028762
L-Leucine	7.4769	0.023791	1.6236	0.028762
2-Phosphoglyceric acid	7.3949	0.024787	1.6058	0.029098
alpha-Ketoglutaric acid	7.3949	0.024787	1.6058	0.029098
DL-Pyroglutamic acid	7.0962	0.02878	1.5409	0.033302
Inosine	6.7846	0.033631	1.4733	0.038368
Guanosine	6.6756	0.035514	1.4496	0.039954
cis-4-Hydroxy-D-proline	6.3692	0.041394	1.3831	0.045931
L-Phenylalanine	6.3372	0.042063	1.3761	0.046042
fMet (N-formylmethionine)	6.2654	0.0436	1.3605	0.046469
L-Arginine	6.2654	0.0436	1.3605	0.046469
L-Isoleucine	5.8038	0.054918	1.2603	0.05777
cis-Aconitic acid	5.6192	0.060228	1.2202	0.062545
Uracil	4.9385	0.08465	1.0724	0.086793
L-Tryptophan	3.7731	0.1516	0.81931	0.15349
L-Methionine	3.0872	0.21361	0.67037	0.21361
